# Increased gene dosage and mRNA expression from chromosomal duplications in *C. elegans*

**DOI:** 10.1101/2022.03.22.485368

**Authors:** Bhavana Ragipani, Sarah Elizabeth Albritton, Ana Karina Morao, Diogo Mesquita, Maxwell Kramer, Sevinç Ercan

## Abstract

Isolation of copy number variations and chromosomal duplications at high frequency in the laboratory suggested that *Caenorhabditis elegans* tolerates increased gene dosage. Here we addressed if a general dosage compensation mechanism acts at the level of mRNA expression in *C. elegans*. We characterized gene dosage and mRNA expression in three chromosomal duplications and a fosmid integration strain using DNA-seq and mRNA-seq. Our results show that on average, increased gene dosage leads to increased mRNA expression, pointing to a lack of genome-wide dosage compensation. Different genes within the same chromosomal duplication show variable levels of mRNA increase, suggesting feedback regulation of individual genes. Somatic dosage compensation and germline repression reduce the level of mRNA increase from X chromosomal duplications. Together, our results show a lack of genome-wide dosage compensation mechanism acting at the mRNA level in *C. elegans* and highlight the role of epigenetic and individual gene regulation contributing to the varied consequences of increased gene dosage.
