## Supplemental File 1 for "Increased gene dosage and mRNA expression from chromosomal duplications in *C. elegans*"

### Sheet: README
	DNAseq
	strain	strain name
	library	library ID used for sequencing and present at the fastq file name
	replicate number	Indicates the biological replicate.
	pe / se	pe = paired end. se = single end.
	number of reads	Total number of reads for the indicated replicate.
	number of mapped reads (R1)	The total number of mapped reads . Reads were aligned to genome version WS228 with Bowtie version 0.12.7 using default parameters. For paired end data, only Read 1 was used.
	percentage mapped	The percentage of reads that mapped = ( mapped reads / number of reads ) X 100
	RNAseq
	Strain	strain name
	library	library ID used for sequencing and present at the fastq file name
	stage	developmental stage of collection worms
	replicate number	Indicates the biological replicate
	number of reads	Total number of RNAseq reads for the replicate.
	number of mapped reads (R1)	Number of RNAseq reads that mapped for the replicate. Reads were aligned to genome version WS228 with tophat version 2.0.0.
	percentage mapped	Percentage of mapped reads == (Reads Mapped)/(Number of Reads) X 100
	RNA-seq correlation heatmap:	hierarchical clustering of spearman rank correlations using FPKM values from each mRNA-seq data set. Matrix and a spearman correlation determined by using R packages reshape2 & Hmisc. Correlations were plotted into a hierarchical clustered heatmap using heatmap.2 from R package gplots.

### Sheet: Strains
Strain	Genotype	Duplication/Deletion Name	Duplicated Chr	Attached to	DCC recruitment *Csankovzski et al 2004, Blauwcamp et al. 2009	Homozygous Viable	Heterozygous Phenotype	Predicted Genetic Position	Estimated Start	Estimated Stop	Estimated Size	Genetically mapped genes within	Reference
SP117	mnDp10 (X;I); unc-3(e151) X.	mnDp10	X	chr I	Strong	Yes	--	X: 1.79 to 23.93	12400000	17700000	5Mb		http://www.wormbook.org/chapters/www_geneticbalancers/geneticbalancers.html
TY1916	yDp11 (X;IV); lon-2(e678) unc-9(e101) X.	yDp11	X	chr IV	None	Lon non-Unc.	--	X: 7.02 to 13.63	12396548	13215964	1Mb	lin-2 unc-9	http://www.genetics.org/content/138/4/1105
SP219	mnDp1 (X;V)/+ V; unc-3(e151) X.	mnDp1	X	chr V	Strong	Lethal	WT	?	14700000	17700000	3Mb	let-4, let-6, sym-1, sym-4	http://www.wormbook.org/chapters/www_geneticbalancers/geneticbalancers.html
BC4289	sDp10 (IV;X)	sDp10	IV	chr X	NA	Yes	--	IV: 5.21 to 8.51	11858003	12770000	1Mb	let-92, let-660, let-653, let-56, unc-22, let-52, let-93, let-66, let-68, let-97	https://cgc.umn.edu/strain/BC4289
SP1981	unc-115(mn481) dpy-6(e14) X; stDp2 (X;II)/+.	stDp2	X	--	none	Wild type strain throws wild type and DpyUncs.	--	?	6844000	10298000	3.5Mb	--	https://cgc.umn.edu/strain/SP1981
VC100	unc-112(r367) V; gkDf2 X	gkDf2	X	--	-- deletion strain --	Yes	--		TTAGTAAGCCGGAAAATGGATTTCGCTTTTCTCCTATTGAGAAACCTAAA	CTACCTTTCAAAATGAATAGCAACCACTTTTTCGACGAAGAAATGTTCGT	~44 Kb	--	https://cgc.umn.edu/strain/VC100
OP37	wgIs37 [pha-4::TY1::EGFP::3xFLAG + unc-119(+)]	modENCODE strain	--	--	--	Yes	--		chrV:20,752,873-20,775,857	chrV:20,775,857	~25kb	--	https://cgc.umn.edu/strain/OP37

### Sheet: DNAseq
strain	library ID	replicate number	pe/se	number of reads	number of mapped reads (R1)	percentage mapped	GEO number
bc4289	SEA135	1	pe	56816579	49980278	0.879678	GSM5954930
sp117	SEA114	1	pe	24676420	17839063	0.722919	GSM5954931
	SEA85	2	se	6916316	175694	0.0254028	GSM5954932
	SEA93	3	se	11497346	7890059	0.68625	GSM5954933
	SEA94	4	se	8875884	6432659	0.724734	GSM5954934
sp1981	SEA137	1	pe	24493454	19444847	0.793879	GSM5954935
sp219	SEA115	1	pe	42121459	30397617	0.721666	GSM5954936
	SEA91	2	se	10725290	7738897	0.721556	GSM5954937
	SEA92	3	se	10356978	7219579	0.697074	GSM5954938
ty1909	SEA136	1	pe	34537120	24381950	0.705964	GSM5954939
	SEA88	2	se	6703052	2922919	0.436058	GSM5954940
	SEA90	3	se	9231626	4079861	0.441944	GSM5954941
ty1916	SEA113	1	pe	29220356	28551766	0.977119	GSM5954942
	SEA54	2	se	18380835	10677678	0.580914	GSM5954943
	SEA75	3	se	8129357	7924434	0.974792	GSM5954944
vc100	SEA138	1	pe	27979679	26920188	0.962134	GSM5954945
N2 (input control used in ChIP-seq experiments)	LAS50	2	se	9950462	8855861	0.889995	GSM5963745
	LAS51	3	se	9170793	7788365	0.849258	GSM5963746
	LAS70	1	se	19186951	18032793	0.939847	GSM3477087	previously published, Street et al 2019
	SE176	4	se	16440500	16302143	0.991584	GSM1111822	previously published, Street et al 2020
	SE245	5	se	9386177	9163854	0.976314	GSM1652705	previously published, Street et al 2021
OP37 (input control used in ChIP-seq experiments)	LAS58	1	pe	27682668	26865867	0.970494	GSM3477053	previously published, Street et al 2022
	LAS59	2	pe	36772981	34571983	0.940146	GSM3477054	previously published, Street et al 2023
	LAS60	3	pe	27576294	26377122	0.956514	GSM3477055	previously published, Street et al 2024
	LAS61	4	pe	22530091	21654310	0.961128	GSM3477056	previously published, Street et al 2025

### Sheet: mRNAseq
strain	stage	library ID	replicate number	number of reads	number of mapped reads (R1)	percentage mapped	GEO number
bc4289	L2/L3	SEA145	1	14833425	14342025	0.966872	GSM5954946
		SEA146	2	14268576	13829806	0.969249	GSM5954947
	YA	MK126	1	19911666	19423119	0.975464	GSM5954948
		MK127	2	23164832	22649323	0.977746	GSM5954949
		MK128	3	17672721	17387836	0.98388	GSM5954950
sp117	embryo	SEA71	1	30367324	29733310	0.979122	GSM5954951
		SEA132	2	21839571	20648177	0.945448	GSM5954952
	L2/L3	SEA131	1	8810038	8473412	0.961791	GSM5954953
		SEA143	2	4449105	3430695	0.771098	GSM5954954
		SEA145	3	10480253	10104601	0.964156	GSM5954955
		SEA81	4	18549396	17735270	0.95611	GSM5954956
	YA	MK129	1	15328541	15003457	0.978792	GSM5954957
		MK130	2	19822882	19535998	0.985528	GSM5954958
		MK131	3	20464649	20008730	0.977722	GSM5954959
ty1916	embryo	SEA82	1	23084757	22480006	0.973803	GSM5954960
		SEA89/SEA110	2	16707615	15392682	0.921297	GSM5954961
		SEA134	3	17733309	17347197	0.978227	GSM5954962
OP37	L2/L3	AKM56	1	21143563	16972979	0.802749	GSM5954965
		AKM224	2	9530951	8490542	0.890839	GSM5954967
		AKM225	3	16295771	15984239	0.980883	GSM5954968
Published RNA-seq data used in this study
Strain	Stage	Reference	GEO accession number
N2	mixed embryo	Kramer et al PLoS Gen 2015	GSE67650
N2	L2/L3	Kramer et al PLoS Gen 2015	GSE67650
N2	Young Adult	Albritton et al Genetics 2014	GSE53144
