## Supplemental File 2 for "Increased gene dosage and mRNA expression from chromosomal duplications in *C. elegans*"

### Sheet: README
Column name	Column Description
TYPE	The type of copy number variation, deletion or duplication
COORDINATE	coordinate of where copy number variation is found
SIZE	the length of the copy number variation
Normalized_RD	normlized to 1
pval1	calculated using t-test statistics
pval2	Probability of RD values within the region to be in the tails of gaussian distribution describing frequencies of RD values in bins.
pval3	same as pval1 but for the middle of the CNV
pval4	same as pval2 but for the middle of the CNV
q0	fraction of reads mapped with q0 quality
Note:To have correct output at q0 field one need to use option -unique when extracting read mapping from bam/sam files.

### Sheet: bc4289
TYPE	COORDINATE	SIZE	Normalized_RD	pval1	pval2	pval3	pval4	q0
deletion	chrI:2860001-2875000	15000	0.659392	0.0290702	903.775	0.358522	6652.58	0.0453406
deletion	chrI:2973001-3010000	37000	0.729476	4.2e-06	25800000	3.26e-05	33300000	0.0472616
duplication	chrI:4341001-4358000	17000	3.81548	9e-10	2.34e-168	2.76e-10	0	0.979204
duplication	chrI:4387001-4402000	15000	1.54489	0.00113604	10.7149	0.00552563	142.472	0.00697357
duplication	chrI:10204001-10220000	16000	5.42041	0.00019023	0	0.0021894	0	0.938606
deletion	chrI:11034001-11053000	19000	0.695916	0.00090603	8.79072	0.0118517	69.2207	0.0406902
deletion	chrI:14462001-14518000	56000	0.69039	2.85e-09	19900000	2.06e-08	23800000	0.0484545
duplication	chrI:15060001-15073000	13000	32.7323	6.51e-06	0	0	0	0.635848
deletion	chrII:2871001-2920000	49000	0.652836	7.95e-08	2270000000	3.21e-07	2290000000	0.122261
duplication	chrII:3033001-3056000	23000	1.2745	0.00508085	154858	0.0393413	363976	0.0812996
deletion	chrII:3056001-3087000	31000	0.675939	0.00037367	96600000	0.00233425	120000000	0.0187453
deletion	chrII:12581001-12604000	23000	0.563971	2.58e-09	7.54e-06	1.78e-08	0.0001397	0.0525077
deletion	chrII:12674001-12727000	53000	0.73056	2.3e-08	10600000	1.1e-07	13100000	0.0451266
deletion	chrII:13311001-13468000	157000	0.735083	1.02e-12	1130000000	1.03e-12	1150000000	0.120802
deletion	chrII:13531001-13584000	53000	0.571786	3.01e-12	1830000000	3.12e-12	1860000000	0.04045
deletion	chrIII:1984001-2077000	93000	0.748101	1.71e-12	64158.6	1.75e-12	80774	0.0654465
deletion	chrIII:2372001-2398000	26000	0.645044	6.25e-06	0.00230052	4.92e-06	0.0196022	0.0523177
deletion	chrIII:2511001-2539000	28000	0.722787	0.0456035	134000000	0.30757	167000000	0.034426
duplication	chrIII:6749001-6794000	45000	1.57788	0	1.31e-08	4.45e-11	7.73e-08	0.271126
duplication	chrIII:7406001-7438000	32000	1.8121	0.0153334	6.29e-13	0.0596446	1.42e-11	0.942879
duplication	chrIII:13764001-13783000	19000	2.15037	0.00725001	1.2e-18	0.0223765	1.82e-19	0.137043
duplication	chrIV:688001-698000	10000	1.94728	0.0243365	2.85e-13	0.288745	7.95e-14	0.868811
duplication	chrIV:891001-922000	31000	1.2685	0.00463	3648.33	0.00774555	8759.47	0.646451
deletion	chrIV:2863001-2881000	18000	0.663988	0.00282955	4466	0.0485913	19736.3	0.113363
deletion	chrIV:4087001-4114000	27000	0.700799	0.00017111	0.355904	0.00046669	1.92825	0.0631719
duplication	chrIV:5983001-6009000	26000	1.63826	1.08e-06	145000000	1.58e-05	182000000	0.0526818
duplication	chrIV:6668001-6734000	66000	1.47111	0	8.53e-14	0	4.11e-13	0.740611
duplication	chrIV:11828001-12220000	392000	2.22995	0	0.0858202	0	0.0971148	0.0718888
duplication	chrIV:15057001-15076000	19000	2.6818	1.12e-05	1.36e-60	4.79e-05	1.87e-102	0.0615167
duplication	chrIV:15083001-15190000	107000	2.54124	0	6.84e-147	0	5.55e-144	0.098427
deletion	chrV:2348001-2563000	215000	0.490615	7.41e-13	7800.02	7.48e-13	8787.63	0.997635
duplication	chrV:2783001-2793000	10000	1.67373	0.0107897	5.05e-05	0.0512699	0.0012469	0.00636986
duplication	chrV:6883001-6942000	59000	1.27999	6.29e-05	10000000	0.00014319	12100000	0.0713584
duplication	chrV:7917001-7925000	8000	3.87691	0.0212455	0	3.54904	0	0.917752
duplication	chrV:11903001-11916000	13000	1.66576	0.00025819	0.045182	0.00869994	2.0748	0.0056266
deletion	chrV:13640001-13646000	6000	0.272533	0.189889	3.31e-05	0.0270752	0.00036469	0.434967
duplication	chrV:14878001-14891000	13000	1.62059	0.0316438	8.25e-05	0.685477	0.00999366	0.912279
duplication	chrV:17146001-17429000	283000	2.11125	3.33e-07	9.26e-22	4.96e-07	1.52e-21	0.280027
deletion	chrV:17953001-17996000	43000	0.680821	2.76e-08	4570000	1.09e-07	6170000	0.172675
duplication	chrV:18047001-18064000	17000	2.5748	0.00239385	3.24e-06	0.0209576	0.00018588	0.955867
duplication	chrV:18436001-18457000	21000	1.39079	0.00286875	6658.1	0.00935804	22908	0.112946
deletion	chrV:19052001-19068000	16000	0.614086	0.0240291	2387.43	0.033893	0.039337	0.0657736
deletion	chrV:19073001-19201000	128000	0.696228	1.25e-12	315000000	1.26e-12	326000000	0.145275
duplication	chrV:20667001-20678000	11000	1.6088	0.00301955	1.53e-06	0.0351148	2.64e-07	0.00766187
deletion	chrX:82001-109000	27000	0.704337	4.66e-09	1.01e-19	6.05e-09	1.3e-17	0.327468
duplication	chrX:4026001-4057000	31000	5.4819	2.06e-11	0	0	0	0.930681
duplication	chrX:4692001-4709000	17000	1.98201	1.12e-08	4.14e-156	1.58e-07	1.02e-136	0.00700701
deletion	chrX:5908001-5912000	4000	0.00057487	2.61e-05	0	343.827	0	0.717842
deletion	chrX:7351001-7362000	11000	0.666533	0.00032492	1.36e-12	0.0280094	1.03e-08	0.853772
deletion	chrX:12267001-12270000	3000	0.0034795	1.34361	0	1	1	0.00726392
duplication	chrM:1-14000	14000	18.2948	0.00154012	1.69e-71	6.36e-06	0	0.00865392

### Sheet: sp117
TYPE	COORDINATE	SIZE	Normalized_RD	pval1	pval2	pval3	pval4	q0
deletion	chrI:849001-875000	26000	0.654448	0.00320399	129000000	0.0124309	163000000	0.0990484
deletion	chrI:889001-908000	19000	0.705721	0.0236607	7543.7	0.00554988	67.3044	0.152811
deletion	chrI:1034001-1061000	27000	0.730381	0.0174286	50700000	0.0691335	68400000	0.0553216
deletion	chrI:2973001-3010000	37000	0.737174	3.2e-06	13500000	1.64e-05	18000000	0.0385339
duplication	chrI:4059001-4072000	13000	1.89429	2.48e-05	2.14e-16	0.00037965	1.57e-12	0.00057301
duplication	chrI:4335001-4358000	23000	3.9446	9.86e-05	2.59e-34	0.0001514	1.43e-30	0.882504
duplication	chrI:4387001-4402000	15000	1.76783	0.00099195	0.0061384	0.00505998	0.220827	0.00060864
duplication	chrI:8619001-8630000	11000	1.67075	0.010002	0.00144617	0.455796	0.248991	0.401199
duplication	chrI:10204001-10220000	16000	6.17247	5.92e-05	0	0.00069599	0	0.94402
deletion	chrI:14862001-14885000	23000	0.568151	6.06e-08	0.210966	2.26e-07	1.60477	0.00118684
deletion	chrI:14894001-15060000	166000	0.567731	9.6e-13	2.79e-06	9.72e-13	4.23e-06	0.0313239
duplication	chrI:15060001-15073000	13000	66.4454	0.0001327	0	5.68e-09	0	0.644126
deletion	chrII:2223001-2250000	27000	0.704172	3.92e-07	0.0686559	4.35e-07	0.420189	0.0556788
deletion	chrII:2871001-2891000	20000	0.654977	0.0405199	74800000	0.367423	108000000	0.0261341
duplication	chrII:2978001-3024000	46000	1.25579	0.0363281	1240000	0.0685973	1740000	0.108112
duplication	chrII:3033001-3056000	23000	1.42356	0.00045132	6.03276	0.00588704	34.2833	0.0717089
deletion	chrII:12581001-12605000	24000	0.644385	2.7e-06	6159.6	2.48e-07	0.00901288	0.0354464
deletion	chrII:13531001-13584000	53000	0.619674	1.2e-11	927000000	1.09e-10	967000000	0.0357652
deletion	chrII:13695001-13709000	14000	0.604757	0.0217458	9.86935	0.137124	159.733	0.0545977
deletion	chrIII:1983001-2007000	24000	0.651732	1.65e-06	2.90882	1.99e-06	2.925	0.0212855
deletion	chrIII:2686001-2708000	22000	0.645087	3.69e-05	1.61167	9.41e-05	11.1752	0.078048
deletion	chrIII:5736001-5748000	12000	0.023283	1.33e-11	2.17e-32	1.59e-11	6.19e-34	0.014553
duplication	chrIII:8337001-8353000	16000	2.13011	0.00103886	1.46e-27	0.0210074	5.02e-23	0.977656
duplication	chrIV:689001-698000	9000	2.08224	0.0134969	1.86e-16	1.40812	7.36e-11	0.933649
deletion	chrIV:2863001-2881000	18000	0.643526	8.91e-05	11.9596	0.00190927	102.061	0.105749
deletion	chrIV:4343001-4356000	13000	0.072051	1.24e-06	8.41e-18	4e-06	2.93e-16	0.349835
duplication	chrIV:5983001-6009000	26000	1.75415	2.23e-06	271000000	2.65e-05	325000000	0.0463395
duplication	chrIV:10667001-10684000	17000	1.70076	8.89e-06	3.62e-06	0.00029805	0.000205	0.0366437
duplication	chrIV:11974001-11993000	19000	1.87682	2.05e-09	8.5e-28	1.09e-08	3.44e-25	0.00118048
deletion	chrV:2348001-2432000	84000	0.515715	1.9e-12	2.37e-05	1.94e-12	5.13e-05	0.999015
deletion	chrV:2434001-2563000	129000	0.518368	1.24e-12	250093	1.25e-12	289098	0.996303
duplication	chrV:2783001-2793000	10000	1.99264	0.00932934	1e-13	0.26756	3.1e-09	0.00059866
duplication	chrV:6096001-6183000	87000	1.85603	0.0344339	797.326	0.0711096	1128.13	0.284428
duplication	chrV:6883001-6942000	59000	1.37485	2.65e-06	756530	1.33e-05	1000000	0.0663004
duplication	chrV:7917001-7925000	8000	3.61812	0.011408	6.34e-99	2.40949	5.2e-72	0.923225
duplication	chrV:8476001-8488000	12000	1.77084	0.00712528	1.2e-08	0.0174448	9.44e-06	0.326728
duplication	chrV:8775001-8899000	124000	1.41242	0	0.935634	0	1.33083	0.713995
duplication	chrV:11903001-11916000	13000	1.82048	0.00033345	0.00039679	0.0109221	0.0377524	0.00029472
deletion	chrV:13640001-13646000	6000	0.219852	0.0383539	1.37e-06	0.11875	0.0007433	0.335391
duplication	chrV:17120001-17132000	12000	21.4846	0.0489355	0	1.42176	0	0.966532
duplication	chrV:18697001-18734000	37000	2.04081	0.00234027	339000000	0.00276164	381000000	0.127581
deletion	chrV:19073001-19201000	128000	0.708455	1.25e-12	2790000000	1.26e-12	2790000000	0.135459
duplication	chrV:19270001-19280000	10000	1.86096	0.02612	1.34e-08	0.212008	2.79e-11	0.0358503
deletion	chrV:20324001-20345000	21000	0.72259	0.0193286	108274	0.0354898	285634	0.0778026
duplication	chrV:20667001-20678000	11000	1.80296	0.0282579	4.05e-10	0.654958	1.08e-06	0.00095728
deletion	chrX:82001-109000	27000	0.718637	1.35e-07	0.00050925	2.99e-07	0.00448182	0.317036
duplication	chrX:4026001-4057000	31000	4.15592	4.11e-11	2.24e-280	0	0	0.933069
deletion	chrX:5907001-5913000	6000	0.198742	228.64	0.0140997	0.00015871	1.48e-35	0.752841
duplication	chrX:12130001-13648000	1520000	1.4703	0	1300000	0	1310000	0.0322461
duplication	chrX:13650001-13972000	322000	1.44319	0	4.2e-07	0	5.27e-07	0.0266012
duplication	chrX:13974001-14362000	388000	1.42839	0	594000000	0	599000000	0.0243451
duplication	chrX:14364001-17719000	3360000	1.44663	0	509000000	0	509000000	0.105299
duplication	chrM:1-14000	14000	20.655	0.00102173	2.46e-200	4.12e-06	0	0.00110435

### Sheet: sp1981
TYPE	COORDINATE	SIZE	Normalized_RD	pval1	pval2	pval3	pval4	q0
deletion	chrI:847001-873000	26000	0.65127	0.00342646	25800000	0.0154653	37100000	0.0999679
deletion	chrI:889001-908000	19000	0.704461	0.00475211	1843.72	0.00072057	0.367049	0.144704
deletion	chrI:1895001-1966000	71000	0.727226	4.22e-07	1940000000	1.56e-06	1970000000	0.148911
duplication	chrI:4059001-4072000	13000	1.70291	0.00015577	7.55e-12	0.0025289	1.37e-12	0.00452368
duplication	chrI:4335001-4358000	23000	3.47149	0.00013502	1.11e-27	0.00020617	1.63e-24	0.874506
duplication	chrI:4387001-4401000	14000	1.67402	0.00192888	0.00067934	0.0641494	0.043231	0.00373785
duplication	chrI:8829001-8839000	10000	1.58353	0.0327209	0.0184466	1.01298	3.19404	0.00595681
duplication	chrI:10204001-10220000	16000	5.06944	0.00026697	0	0.00353844	0	0.940851
deletion	chrI:10953001-11010000	57000	0.739558	4.32e-09	114606	2.71e-08	163513	0.380094
duplication	chrI:15060001-15073000	13000	74.5887	0.00156415	0	0.00011942	0	0.614014
duplication	chrII:7729001-7751000	22000	1.39984	1.38e-06	0.00042462	2.82e-05	0.00622827	0.00634447
duplication	chrII:10545001-10584000	39000	1.33083	0.00028217	1800000	0.00166867	2630000	0.0267211
deletion	chrII:12581001-12604000	23000	0.640141	1.1e-06	115.13	2.08e-06	506.282	0.0464627
deletion	chrII:13531001-13584000	53000	0.656232	2.06e-07	2690000000	1.24e-06	2700000000	0.0359978
duplication	chrII:13812001-13843000	31000	1.30834	0.0193284	31000000	0.0673268	41600000	0.404531
deletion	chrIII:1984001-2007000	23000	0.624439	1.66e-07	0.0001183	1.35e-06	0.00172539	0.0282126
duplication	chrIII:6749001-6795000	46000	1.46839	0	3.42e-10	0	2.27e-09	0.235634
duplication	chrIII:7406001-7438000	32000	1.80888	0.0227253	2.12e-11	0.0924893	3.85e-10	0.941696
duplication	chrIII:8337001-8355000	18000	1.94975	0.00033158	3.61e-06	0.000813	9.3e-18	0.907397
duplication	chrIV:5983001-6009000	26000	1.63876	3.3e-05	1130000000	0.00034687	1210000000	0.0482745
duplication	chrIV:11970001-11993000	23000	1.61462	4.91e-07	237254	3.64e-06	537331	0.00548977
deletion	chrIV:15984001-16158000	174000	0.74234	9.16e-13	2300000000	9.27e-13	2310000000	0.0938037
deletion	chrV:2348001-2563000	215000	0.50181	7.41e-13	1.52e-14	7.48e-13	2.51e-14	0.997343
duplication	chrV:4301001-4311000	10000	1.44968	0.022841	5.93847	0.396131	324.001	0.0302782
duplication	chrV:8475001-8488000	13000	1.62839	0.021305	0.00052313	0.137576	8.06e-06	0.380121
duplication	chrV:8775001-8899000	124000	1.34885	0	232.142	0	302.096	0.710639
duplication	chrV:10962001-10981000	19000	1.4848	0.00216574	1777.98	0.0173109	8005.93	0.0109745
duplication	chrV:11903001-11915000	12000	1.73806	0.00134362	2.11e-07	0.00868037	4.53e-08	0.00459035
deletion	chrV:13640001-13646000	6000	0.287089	0.25347	2.33e-05	15.6011	0.0228933	0.411631
deletion	chrV:20324001-20345000	21000	0.721988	0.00248482	6890000	0.0228374	12200000	0.0792413
duplication	chrV:20667001-20678000	11000	1.68814	0.0062177	1.29e-09	0.26187	2.8e-06	0.00396385
duplication	chrX:1940001-1957000	17000	2.08596	0.0317285	1.11e-71	0.138086	6.51e-117	0.943126
duplication	chrX:4026001-4057000	31000	3.78003	1.74e-06	2.36e-272	3.29e-07	0	0.931458
deletion	chrX:5908001-5912000	4000	0.00096535	8.93e-05	4.36e-55	988.423	3.54e-23	0.764706
duplication	chrX:6844001-10298000	3450000	1.577	0	2770000000	0	2770000000	0.0432931
duplication	chrM:1-14000	14000	36.2914	0.00214867	0	3.1e-05	0	0.00517655

### Sheet: sp219
TYPE	COORDINATE	SIZE	Normalized_RD	pval1	pval2	pval3	pval4	q0
deletion	chrI:849001-875000	26000	0.741484	0.0347785	153000000	0.0514051	192000000	0.100855
duplication	chrI:4335001-4359000	24000	3.48781	0.00028635	6.65e-13	0.0001173	1.08e-28	0.876014
duplication	chrI:4387001-4402000	15000	1.56275	0.00098617	1.02725	0.00595456	18.672	0.00078171
duplication	chrI:10204001-10220000	16000	6.06194	5.39e-05	0	0.00085426	0	0.944886
duplication	chrI:15060001-15073000	13000	46.1859	6.93e-08	0	0	0	0.617977
duplication	chrII:2255001-2290000	35000	1.258	0.00021398	1079.84	0.00058424	2514.69	0.110613
duplication	chrII:2761001-2788000	27000	1.27606	2.45e-06	2812.99	2.91e-05	7839.15	0.0107045
duplication	chrII:3033001-3056000	23000	1.38195	3.25e-05	431.788	0.00053147	1692.6	0.0732466
duplication	chrII:10927001-10945000	18000	1.47333	0.0309391	767009	0.290693	1910000	0.0522826
deletion	chrII:13541001-13584000	43000	0.714751	2.4e-07	525000000	1.59e-06	569000000	0.0333497
duplication	chrII:13812001-13829000	17000	1.45489	0.00179223	0.0146863	0.0105839	0.31281	0.617401
deletion	chrIII:1838001-1843000	5000	0.0616356	0.949575	1.83e-14	101.603	2.85e-08	0.287749
deletion	chrIII:1983001-2007000	24000	0.711048	6.11e-08	0.357956	1.07e-07	2.3943	0.0197611
duplication	chrIII:6749001-6794000	45000	1.51201	0	7.48e-19	0	1.26e-17	0.247322
duplication	chrIII:7406001-7443000	37000	1.80525	0.00227358	1.08e-22	0.00843967	5.41e-21	0.948247
duplication	chrIII:8335001-8353000	18000	1.96714	0.00013346	1.1e-16	0.00116303	7.34e-14	0.926574
deletion	chrIII:11292001-11331000	39000	0.74197	1.14e-10	120348	1.14e-09	201804	0.109507
duplication	chrIII:13584001-13599000	15000	1.68552	0.00168371	2.61e-08	0.0311173	4.88e-06	0.892881
duplication	chrIV:689001-698000	9000	1.84367	0.0330119	4.16e-17	1.46535	2.3e-11	0.93694
deletion	chrIV:2863001-2881000	18000	0.733504	0.00213701	47.7506	0.0325345	349.396	0.10634
duplication	chrIV:5983001-6013000	30000	1.53967	0.0002153	2270000000	0.00132348	2300000000	0.0433939
duplication	chrIV:6668001-6734000	66000	1.30197	1.25e-09	0.00022708	7.8e-09	0.00056651	0.735334
duplication	chrIV:10667001-10684000	17000	1.5216	5.34e-05	0.624756	0.00109944	8.55962	0.0393339
duplication	chrIV:11974001-11992000	18000	1.77291	2.07e-08	9.63e-30	4.24e-07	1.81e-25	0.00083284
deletion	chrIV:15601001-15632000	31000	0.744171	5.14e-12	0.00142713	5.5e-12	0.00887648	0.0739255
duplication	chrV:17001-36000	19000	1.40977	0.0347754	12.1356	0.0947903	92.3702	0.0308482
duplication	chrV:2347001-2564000	217000	3.07678	0	0	0	0	0.996501
duplication	chrV:2783001-2793000	10000	1.89856	0.0359857	2.35e-07	1.13437	0.00038705	0.00041789
duplication	chrV:6883001-6942000	59000	1.30831	2.22e-05	465764	4.92e-05	626089	0.0696023
duplication	chrV:7096001-7117000	21000	1.91478	3.05e-06	1.22e-06	6.44e-05	3.56e-05	0.0308064
duplication	chrV:7917001-7925000	8000	4.33726	0.00324038	0	1.04642	0	0.924832
duplication	chrV:8476001-8488000	12000	1.64893	0.00385453	3.96e-15	0.0260336	3.75e-11	0.333915
duplication	chrV:8786001-8887000	101000	1.3304	0	521.116	0	708.634	0.75651
duplication	chrV:11903001-11916000	13000	1.65813	0.00074026	5.86e-06	0.0129296	0.00106645	0.00085831
deletion	chrV:13640001-13646000	6000	0.403819	0.669564	0.0001026	16.0326	0.0288243	0.485589
duplication	chrV:14878001-14891000	13000	2.11322	9.49e-05	8.51e-55	0.00330547	5.05e-45	0.928873
duplication	chrV:18436001-18456000	20000	1.50483	0.00503225	4.39872	0.0335419	33.4809	0.0980212
duplication	chrV:18698001-18729000	31000	2.24353	0.00037544	735000000	0.00019212	802000000	0.0746168
duplication	chrV:19271001-19280000	9000	1.73099	0.00938385	3.48e-13	0.851922	2.58e-08	0.0340129
duplication	chrV:20667001-20678000	11000	1.69215	0.00319392	1.16e-11	0.0915158	5.94e-08	0.00100595
duplication	chrX:4026001-4056000	30000	3.63351	1.69e-07	0	1.77e-08	0	0.933328
deletion	chrX:5643001-5647000	4000	0	0.00037543	0	503.974	0	0.024945
deletion	chrX:5907001-5913000	6000	0.220005	406.281	9.93e-06	0.00123529	0	0.754637
duplication	chrX:13809001-14135000	326000	1.46167	0	1.55e-37	0	2.98e-37	0.0299492
duplication	chrX:14137001-14844000	707000	1.49255	0	540000000	0	543000000	0.0383832
duplication	chrX:14846001-17719000	2870000	1.48744	0	2520000000	0	2520000000	0.108638
duplication	chrM:1-14000	14000	19.2546	0.0004183	0	1.26e-06	0	0.00075347

### Sheet: ty1916
TYPE	COORDINATE	SIZE	Normalized_RD	pval1	pval2	pval3	pval4	q0
deletion	chrI:1027001-1029000	2000	0.239389	19837	1.05e-09	1	1	0.339909
deletion	chrI:2185001-2189000	4000	0.570796	142.897	0.00749508	51517.3	4638.79	0.00055402
duplication	chrI:4282001-4295000	13000	1.35294	0.0109486	0.00069453	0.026879	2.04e-12	0.949531
duplication	chrI:4336001-4360000	24000	2.25623	0.0003066	7386.18	0.00011686	21588.4	0.838378
duplication	chrI:10204001-10220000	16000	8.89119	1.81e-05	0	0.0003146	0	0.945891
duplication	chrI:14885001-14891000	6000	1.73324	0.0136389	5.4e-45	1.85732	4.37e-27	0.873578
duplication	chrI:15060001-15073000	13000	41.3122	0.000361	0	4.96e-06	0	0.631141
duplication	chrII:3160001-3169000	9000	1.60599	0.0353685	5.6e-28	1.09809	3.68e-24	0.940503
duplication	chrII:9808001-9825000	17000	1.76922	9.78e-07	1.53e-17	3.32e-05	1.89e-14	0.933203
deletion	chrII:13536001-13538000	2000	0.405452	16401.2	0.00170484	1	1	0.0104408
duplication	chrIII:932001-979000	47000	1.0843	0.00445059	1221.84	0.00718677	2280.98	0.179047
duplication	chrIII:1887001-1899000	12000	2.01037	2.41e-05	4.55e-144	0.00181944	1.33e-118	0.0438829
duplication	chrIII:8336001-8353000	17000	2.04612	4.87e-06	1.57e-148	5.33e-05	4.98e-130	0.957363
duplication	chrIII:13584001-13599000	15000	1.92364	0.00016792	1.77e-68	0.00262592	3.48e-58	0.896529
deletion	chrIV:5561001-5564000	3000	0.353213	21140.6	0.00256819	1	1	0.01069
duplication	chrIV:6687001-6734000	47000	1.61514	0	6.32e-30	0	2.79e-28	0.823841
duplication	chrIV:12616001-13436000	820000	1.67518	0	5.51e-53	0	7.79e-53	0.119377
duplication	chrIV:13439001-14114000	675000	1.59233	0	3.49e-98	0	7.24e-98	0.0912094
duplication	chrIV:15171001-15188000	17000	1.17263	0.0260448	206554	0.184717	634521	0.131863
duplication	chrV:1-438000	438000	2.13505	6.2e-10	0	1.02e-09	0	0.0814711
duplication	chrV:2285001-2336000	51000	2.0064	0	1.64e-117	0	1.47e-112	0.238009
deletion	chrV:2348001-2563000	215000	0.493691	7.41e-13	8.35e-33	7.48e-13	2.03e-32	0.996792
duplication	chrV:7917001-7925000	8000	6.4565	0.00571996	0	1.56425	0	0.919913
deletion	chrV:13640001-13646000	6000	0.482852	0.861924	5.29e-16	119.115	1.94e-10	0.540666
duplication	chrV:14878001-14891000	13000	1.5153	4.84e-07	3.87e-33	4.08e-06	5.93e-41	0.91423
deletion	chrV:18048001-18064000	16000	0.418302	9.96e-12	2.03e-74	7.97e-11	5.03e-64	0.936547
duplication	chrV:19628001-19639000	11000	1.57907	0.00748826	1.01e-12	0.331989	8.03e-09	0.042824
deletion	chrV:20081001-20085000	4000	0.522631	78.6884	2.23e-05	34403.6	252.859	0.00353149
duplication	chrX:4026001-4057000	31000	2.95298	0.0361699	1.11e-109	0.00901862	1.19e-210	0.931988
deletion	chrX:4741001-4750000	9000	0.0227114	5.23e-06	0	2.28e-11	0	0.00328947
deletion	chrX:5908001-5912000	4000	0.00106263	0.00016127	0	230.322	0	0.726277
duplication	chrX:12277001-12520000	243000	2.03223	0	2.85e-18	0	4.75e-18	0.0478722
duplication	chrX:12522001-13216000	694000	2.02696	0	0	0	0	0.0149017
deletion	chrX:14135001-14137000	2000	0.541319	23732.6	0.00561368	1	1	0.230111
duplication	chrM:1-13000	13000	23.1882	0.00751321	0	0.24665	0	0.00101151

### Sheet: vc100
TYPE	COORDINATE	SIZE	Normalized_RD	pval1	pval2	pval3	pval4	q0
deletion	chrI:853001-875000	22000	0.555381	0.00011699	247.606	0.00036211	1086.35	0.132879
deletion	chrI:889001-907000	18000	0.636239	0.00496268	3.69486	0.0107707	4.68047	0.152525
deletion	chrI:1034001-1050000	16000	0.597989	0.00545798	161.392	0.0563812	1300.62	0.0507604
deletion	chrI:1894001-2028000	134000	0.735723	1.19e-12	2850000000	1.21e-12	2850000000	0.139612
deletion	chrI:2857001-2875000	18000	0.686423	0.0329115	337120	0.377502	921465	0.0517186
duplication	chrI:4059001-4072000	13000	1.83469	1.32e-05	3.19e-13	0.0004725	7.61e-10	0.00372373
duplication	chrI:4335001-4358000	23000	3.64312	6.72e-05	1.21e-31	0.00010667	3.91e-28	0.875735
duplication	chrI:4387001-4402000	15000	1.69849	0.00141144	0.0106375	0.00827549	0.355631	0.00421257
duplication	chrI:8618001-8631000	13000	1.58778	0.00704874	0.0178647	0.0081284	0.94624	0.357804
duplication	chrI:8977001-8991000	14000	2.03503	0.00748792	2.12e-18	0.134117	1.6e-14	0.00407718
duplication	chrI:10204001-10220000	16000	5.75726	0.00012856	0	0.00135259	0	0.940805
duplication	chrI:10266001-10277000	11000	5.81898	0.0335874	0	0.621867	0	0.898883
deletion	chrI:10953001-11010000	57000	0.72321	2.27e-08	2280000	1.02e-07	2930000	0.355535
deletion	chrI:11034001-11058000	24000	0.726053	0.00023555	9.40595	0.00062751	47.9132	0.0424313
duplication	chrI:15060001-15073000	13000	60.034	2.74e-05	0	1.56e-09	0	0.635083
deletion	chrII:2223001-2247000	24000	0.700875	8.13e-05	90.1422	0.00020902	380.353	0.0636204
deletion	chrII:2871001-2919000	48000	0.68355	0.00094381	2870000000	0.00298899	2870000000	0.123508
duplication	chrII:3033001-3056000	23000	1.35948	7.88e-05	125.524	0.00071647	547.855	0.0773961
deletion	chrII:3056001-3087000	31000	0.694455	0.00546359	245000000	0.0311465	287000000	0.0143012
duplication	chrII:10096001-10122000	26000	1.37483	3.18e-05	6360.48	0.000299	17316.3	0.00851995
duplication	chrII:11616001-11701000	85000	1.28552	2.24e-08	385817	8.43e-08	475860	0.0073925
deletion	chrII:12581001-12603000	22000	0.549701	2.25e-08	0.177622	2.01e-07	1.50503	0.0537791
deletion	chrII:12672001-12727000	55000	0.721502	1.93e-08	108997	9.59e-08	157821	0.0407311
deletion	chrII:13311001-13468000	157000	0.739766	1.02e-12	2590000000	1.03e-12	2590000000	0.115153
deletion	chrII:13531001-13584000	53000	0.574116	3.01e-12	1100000000	3.75e-11	1140000000	0.0329663
deletion	chrII:13695001-13709000	14000	0.56388	0.0479937	1157.71	0.524933	9486.17	0.0486581
deletion	chrIII:1983001-2007000	24000	0.619539	6.15e-08	0.0209628	1.05e-07	0.0473843	0.0187886
deletion	chrIII:2013001-2054000	41000	0.708777	4.87e-06	90300000	1.64e-05	107000000	0.0277282
duplication	chrIII:2667001-2676000	9000	1.84032	0.0126153	8.64e-11	0.144812	8.01e-08	0.00379315
deletion	chrIII:3277001-3333000	56000	0.682684	2.85e-12	353.245	2.95e-12	623.534	0.0413468
duplication	chrIII:8337001-8354000	17000	1.99858	0.00195353	5.41e-17	0.016164	5.75e-14	0.951402
deletion	chrIII:12618001-12640000	22000	0.641877	6.07e-05	11.519	0.00103195	66.7949	0.109553
duplication	chrIV:689001-698000	9000	1.88675	0.0303876	2.32e-09	2.2612	2.43e-05	0.928809
deletion	chrIV:2862001-2881000	19000	0.655578	0.00146065	5.13931	0.00503542	17.969	0.104702
deletion	chrIV:4084001-4114000	30000	0.717877	0.00051038	9.36662	0.00184741	34.4625	0.0463564
duplication	chrIV:5988001-6009000	21000	1.73934	4.28e-05	328000000	0.00057094	403000000	0.0569747
duplication	chrIV:6668001-6734000	66000	1.34632	9.66e-12	7.18e-10	5.98e-11	2.63e-09	0.733829
duplication	chrIV:11971001-11992000	21000	1.74704	2.26e-06	2500000	4.76e-05	4900000	0.00452719
deletion	chrIV:16603001-16642000	39000	0.725324	3.13e-09	0.026647	6.41e-09	0.0980418	0.0942732
deletion	chrV:2348001-2563000	215000	0.49509	7.41e-13	0.00024526	7.48e-13	0.00032448	0.997599
duplication	chrV:7917001-7925000	8000	3.83322	0.0112388	5.41e-110	2.124	2.6e-80	0.921659
duplication	chrV:8476001-8488000	12000	1.67845	0.00072806	0.00089941	0.00946507	0.109137	0.322337
duplication	chrV:8775001-8899000	124000	1.35888	0	363.251	0	469.313	0.701808
duplication	chrV:11903001-11916000	13000	1.79876	7.61e-06	5.64e-08	0.00031507	2.1e-05	0.0030233
deletion	chrV:13640001-13646000	6000	0.208931	0.142378	1.01e-05	1.73682	0.00274299	0.335657
duplication	chrV:17120001-17132000	12000	18.2537	0.0338393	0	1.05561	0	0.966356
duplication	chrV:18436001-18457000	21000	1.45228	0.0083732	20922.4	0.0157471	64548.9	0.102843
duplication	chrV:18698001-18729000	31000	2.55277	0.00036552	1290000000	0.00189166	1360000000	0.0615435
deletion	chrV:19073001-19199000	126000	0.665598	1.26e-12	2170000000	1.29e-12	2180000000	0.134181
duplication	chrV:19270001-19282000	12000	1.64755	0.0489648	0.01261	0.0695538	0.985376	0.0323848
duplication	chrV:20667001-20678000	11000	1.6424	0.00046505	1.33e-08	0.00722086	4.55e-07	0.00348878
duplication	chrX:1940001-1957000	17000	2.56303	0.00139019	7.56e-161	0.0100633	1.52e-203	0.951759
duplication	chrX:4026001-4056000	30000	4.9048	4.25e-11	0	1.14e-11	0	0.932095
duplication	chrX:7970001-7991000	21000	2.08678	0	3.27e-178	0	2.08e-160	0.00520784
deletion	chrX:8047001-8091000	44000	0.0967513	3.62e-12	2870000000	3.79e-12	2870000000	0.0367405
duplication	chrM:1-14000	14000	26.547	0.00226522	2.94e-139	2.15e-05	0	0.00515209
